# A prion accelerates proliferation at the expense of lifespan

**DOI:** 10.1101/2020.07.10.196584

**Authors:** David M. Garcia, Edgar A. Campbell, Christopher M. Jakobson, Mitsuhiro Tsuchiya, Acadia DiNardo, Matt Kaeberlein, Daniel F. Jarosz

## Abstract

Organisms often commit to one of two strategies: living fast and dying young or living slow and dying old. In fluctuating environments, however, switching between these two strategies could be advantageous. Lifespan is often inversely correlated with cell size and proliferation, which are both limited by protein synthesis. Here we report that a highly conserved RNA-modifying enzyme, the pseudouridine synthase Pus4/TruB, can act as a prion, endowing yeast with greater proliferation rates at the cost of a shortened lifespan. Cells harboring the prion can grow larger and exhibit altered protein synthesis. This epigenetic state, [*BIG*^+^] (<u>b</u>etter in <u>g</u>rowth), allows cells to heritably yet reversibly alter their translational program, leading to the differential expression of hundreds of proteins, including many that regulate proliferation and aging. Our data reveal a functional role for aggregation of RNA-modifying enzymes in driving heritable epigenetic states that transform cell growth and survival.
