## Supplemental Table 4 for "A prion accelerates proliferation at the expense of lifespan"

### Sheet: SuppTable4A - strains
Supplementary Table 4A.
Yeast strains used in this study
Strain	Species	Strain background	Parents	Genotype	Ploidy	Prion status	Source	Notes
YDJ128	Saccharomyces cerevisiae	BY4741		WT	haploid
YDJ129	Saccharomyces cerevisiae	BY4742		WT	haploid
YDJ1072	Saccharomyces cerevisiae	BY4741		WT	haploid	[BIG+]	Chakrabortee and Byers et al. 2016
YDJ1952	Saccharomyces cerevisiae	BY4741		WT	haploid	[BIG+]	Chakrabortee and Byers et al. 2016
YDJ1508	Saccharomyces cerevisiae	BY4741		pus4Δ	haploid		GE Dharmacon/Horizon
YDJ3853	Saccharomyces cerevisiae	BY4742-like		WT	haploid	[BIG+]	This study
YDJ4083	Saccharomyces cerevisiae	BY4743	YDJ128,YDJ3853	WT	diploid	[BIG+]	This study
YDJ3404	Saccharomyces cerevisiae	YDJ128		WT	haploid		This study	identical to YDJ128 but cultured in parallel with canavanine resistant strains
YDJ3405	Saccharomyces cerevisiae	YDJ128		Canavanine resistant	haploid		This study
YDJ3406	Saccharomyces cerevisiae	YDJ128		Canavanine resistant	haploid		This study
YDJ3407	Saccharomyces cerevisiae	YDJ1072		WT	haploid	[BIG+]	This study	identical to YDJ1072 but cultured in parallel with canavanine resistant strains
YDJ3408	Saccharomyces cerevisiae	YDJ1072		Canavanine resistant	haploid	[BIG+]	This study
YDJ3409	Saccharomyces cerevisiae	YDJ1072		Canavanine resistant	haploid	[BIG+]	This study
YDJ3410	Saccharomyces cerevisiae	YDJ1952		WT	haploid	[BIG+]	This study	identical to YDJ1952 but cultured in parallel with canavanine resistant strains
YDJ3411	Saccharomyces cerevisiae	YDJ1952		Canavanine resistant	haploid	[BIG+]	This study
YDJ3412	Saccharomyces cerevisiae	YDJ1952		Canavanine resistant	haploid	[BIG+]	This study
YDJ3547	Saccharomyces cerevisiae	BY	YDJ128,YDJ129	WT	diploid		This study
YDJ6323	Saccharomyces cerevisiae	BY	YDJ128,YDJ129	WT	haploid		This study	meiotic spore a
YDJ6324	Saccharomyces cerevisiae	BY	YDJ128,YDJ129	WT	haploid		This study	meiotic spore b
YDJ6325	Saccharomyces cerevisiae	BY	YDJ128,YDJ129	WT	haploid		This study	meiotic spore c
YDJ6326	Saccharomyces cerevisiae	BY	YDJ128,YDJ129	WT	haploid		This study	meiotic spore d
YDJ6327	Saccharomyces cerevisiae	BY	YDJ1952,YDJ129	WT	haploid	[BIG+]	This study	meiotic spore a
YDJ6328	Saccharomyces cerevisiae	BY	YDJ1952,YDJ129	WT	haploid	[BIG+]	This study	meiotic spore b
YDJ6329	Saccharomyces cerevisiae	BY	YDJ1952,YDJ129	WT	haploid	[BIG+]	This study	meiotic spore c
YDJ6330	Saccharomyces cerevisiae	BY	YDJ1952,YDJ129	WT	haploid	[BIG+]	This study	meiotic spore d
YDJ6331	Saccharomyces cerevisiae	BY	YDJ128,YDJ129	WT	haploid		This study	meiotic spore a
YDJ6332	Saccharomyces cerevisiae	BY	YDJ128,YDJ129	WT	haploid		This study	meiotic spore b
YDJ6333	Saccharomyces cerevisiae	BY	YDJ128,YDJ129	WT	haploid		This study	meiotic spore c
YDJ6334	Saccharomyces cerevisiae	BY	YDJ128,YDJ129	WT	haploid		This study	meiotic spore d
YDJ6339	Saccharomyces cerevisiae	BY	YDJ1952,YDJ129	WT	haploid	[BIG+]	This study	meiotic spore a
YDJ6340	Saccharomyces cerevisiae	BY	YDJ1952,YDJ129	WT	haploid	[BIG+]	This study	meiotic spore b
YDJ6341	Saccharomyces cerevisiae	BY	YDJ1952,YDJ129	WT	haploid	[BIG+]	This study	meiotic spore c
YDJ6342	Saccharomyces cerevisiae	BY	YDJ1952,YDJ129	WT	haploid	[BIG+]	This study	meiotic spore d
YDJ6347	Saccharomyces cerevisiae	YDJ128		WT	haploid		This study	GdnHCl treated
YDJ6348	Saccharomyces cerevisiae	YDJ1072		WT	haploid	[BIG+]	This study	GdnHCl treated
YDJ6349	Saccharomyces cerevisiae	YDJ128		WT	haploid		This study	untreated control for GdnHCl
YDJ6350	Saccharomyces cerevisiae	YDJ1072		WT	haploid	[BIG+]	This study	untreated control for GdnHCl
YDJ6351	Saccharomyces cerevisiae	YDJ128		WT	haploid		This study	Radicicol treated
YDJ6352	Saccharomyces cerevisiae	YDJ1072		WT	haploid	[BIG+]	This study	Radicicol treated
YDJ6353	Saccharomyces cerevisiae	YDJ128		WT	haploid		This study	untreated control for Radicicol
YDJ6354	Saccharomyces cerevisiae	YDJ1072		WT	haploid	[BIG+]	This study	untreated control for Radicicol
YDJ6355	Saccharomyces cerevisiae	YDJ128		WT	haploid		This study	Hsp70-DN treated
YDJ6356	Saccharomyces cerevisiae	YDJ1072		WT	haploid	[BIG+]	This study	Hsp70-DN treated
YDJ6357	Saccharomyces cerevisiae	YDJ128		WT	haploid		This study	untreated control for Hsp70-DN
YDJ6358	Saccharomyces cerevisiae	YDJ1072		WT	haploid	[BIG+]	This study	untreated control for Hsp70-DN
YDJ6359	Saccharomyces cerevisiae	BY		GFP-Pus4	diploid		This study and Yofe et al. 2016	N-terminally, seamlessly GFP tagged Pus4
YDJ6360	Saccharomyces cerevisiae	BY		GFP-Pus4	diploid	[BIG+]	This study and Yofe et al. 2016	N-terminally, seamlessly GFP tagged Pus4
YDJ3993	Saccharomyces cerevisiae	YDJ129		pus4Δ::3xFLAG-PUS4	haploid		This study	FLAG-tagged PUS4 strain
YDJ4007	Saccharomyces cerevisiae	BY	YDJ128,YDJ3993	PUS4/pus4Δ::3xFLAG-PUS4	diploid		This study	FLAG-tagged PUS4 strain
YDJ4008	Saccharomyces cerevisiae	BY	YDJ1072,YDJ3993	PUS4/pus4Δ::3xFLAG-PUS4	diploid	[BIG+]	This study	FLAG-tagged PUS4 strain
YDJ3326	Saccharomyces cerevisiae	BY4741		WT	haploid		This study	cytoduced
YDJ3327	Saccharomyces cerevisiae	BY4741		WT	haploid		This study	cytoduced
YDJ3328	Saccharomyces cerevisiae	BY4741		WT	haploid		This study	cytoduced
YDJ3495	Saccharomyces cerevisiae	BY4741		WT	haploid	[BIG+]	This study	cytoduced
YDJ3496	Saccharomyces cerevisiae	BY4741		WT	haploid	[BIG+]	This study	cytoduced
YDJ3497	Saccharomyces cerevisiae	BY4741		WT	haploid	[BIG+]	This study	cytoduced
YDJ3099	Saccharomyces cerevisiae	BY4741		pus4Δ	haploid		This study	cytoduced
YDJ3100	Saccharomyces cerevisiae	BY4741		pus4Δ	haploid		This study	cytoduced
YDJ3101	Saccharomyces cerevisiae	BY4741		pus4Δ	haploid		This study	cytoduced
YDJ3107	Saccharomyces cerevisiae	BY4741		pus4Δ	haploid		This study	cytoduced
YDJ3109	Saccharomyces cerevisiae	BY4741		pus4Δ	haploid		This study	cytoduced
YDJ3110	Saccharomyces cerevisiae	BY4741		pus4Δ	haploid		This study	cytoduced
YDJ4398	Saccharomyces cerevisiae	YDJ128		pus4Δ	haploid		This study	Pus4::CORE
YDJ4400	Saccharomyces cerevisiae	YDJ1952		pus4Δ	haploid		This study	Pus4::CORE
YDJ5430	Saccharomyces cerevisiae	YDJ4398		WT	haploid		This study
YDJ5434	Saccharomyces cerevisiae	YDJ4400		WT	haploid		This study
YDG688–YDG695	Saccharomyces cerevisiae	BY		WT	haploid, meiotic spores from a naïve x naïve cross		This study	transformed with PDJ512 (FIrefly with rare codons)
YDG696–YDG703	Saccharomyces cerevisiae	BY		WT	haploid, meiotic spores from a [BIG+] x naïve cross	[BIG+]	This study	transformed with PDJ512 (FIrefly with rare codons)
YDG704–YDG711	Saccharomyces cerevisiae	BY		WT	haploid, meiotic spores from a naïve x naïve cross		This study	transformed with PDJ513 (FIrefly with standard codons)
YDG712–YDG719	Saccharomyces cerevisiae	BY		WT	haploid, meiotic spores from a [BIG+] x naïve cross	[BIG+]	This study	transformed with PDJ513 (FIrefly with standard codons)
YDJ6401	Saccharomyces cerevisiae	BY	YDJ129,GFP strain	Noc3-GFP	diploid		This study and Huh et al. 2003	C-terminally GFP tagged Noc3
YDJ6402	Saccharomyces cerevisiae	BY	YDJ3853,GFP strain	Noc3-GFP	diploid	[BIG+]	This study and Huh et al. 2003	C-terminally GFP tagged Noc3
strain collection	Saccharomyces cerevisiae	BY		MATα, his3∆1 leu2∆0 met15∆0 ura3∆0 lys+ can1∆::GAL1pr-SceI::STE2pr-SpHIS5 lyp1∆::STE3pr-LEU2 ;XXXpr-sfGFP-XXX	haploid		Weill et al. 2018	N-terminally, seamlessly GFP-tagged all ORFs
YDG611	Saccharomyces cerevisiae	BY		MATa, his3∆1 leu2∆0 ura3∆0 lys2-0	haploid		this study	used to cross to GFP collection
YDG612	Saccharomyces cerevisiae	BY		MATa, his3∆1 leu2∆0 ura3∆0 lys2-0	haploid	[BIG+]	this study	used to cross to GFP collection
YDG548	Saccharomyces cerevisiae	273614N, clinical isolate from United Kingdom		WT	diploid		Cubillos et al. 2009, NCYC	original NCYC strain ("uncured")
YDG549	Saccharomyces cerevisiae	273614N, clinical isolate from United Kingdom		WT	diploid		This study	Hsp70-DN treated, "cured"
YDG550	Saccharomyces cerevisiae	L_1528, wine isolate from Chile		WT	diploid		Cubillos et al. 2009, NCYC	original NCYC strain ("uncured")
YDG551	Saccharomyces cerevisiae	L_1528, wine isolate from Chile		WT	diploid		This study	Hsp70-DN treated, "cured"
YDG552	Saccharomyces cerevisiae	DBVPG 1373, soil isolate from Netherlands		WT	diploid		Cubillos et al. 2009, NCYC	original NCYC strain ("uncured")
YDG553	Saccharomyces cerevisiae	DBVPG 1373, soil isolate from Netherlands		WT	diploid		This study	Hsp70-DN treated, "cured"
YDG554	Saccharomyces cerevisiae	BC187, wine isolate from California		WT	diploid		Cubillos et al. 2009, NCYC	original NCYC strain ("uncured")
YDG555	Saccharomyces cerevisiae	BC187, wine isolate from California		WT	diploid		This study	Hsp70-DN treated, "cured"
YDG640–YDG645	Saccharomyces cerevisiae	YDG548		WT	diploid		This study	transformed with PDJ513 (FIrefly with standard codons)
YDG646–YDG651	Saccharomyces cerevisiae	YDG549		WT	diploid	cured	This study	transformed with PDJ513 (FIrefly with standard codons)
YDG652–YDG657	Saccharomyces cerevisiae	YDG550		WT	diploid		This study	transformed with PDJ513 (FIrefly with standard codons)
YDG658–YDG663	Saccharomyces cerevisiae	YDG551		WT	diploid	cured	This study	transformed with PDJ513 (FIrefly with standard codons)
YDG664–YDG669	Saccharomyces cerevisiae	YDG552		WT	diploid		This study	transformed with PDJ513 (FIrefly with standard codons)
YDG670–YDG675	Saccharomyces cerevisiae	YDG553		WT	diploid	cured	This study	transformed with PDJ513 (FIrefly with standard codons)
YDG676–YDG681	Saccharomyces cerevisiae	YDG554		WT	diploid		This study	transformed with PDJ513 (FIrefly with standard codons)
YDG682–YDG687	Saccharomyces cerevisiae	YDG555		WT	diploid	cured	This study	transformed with PDJ513 (FIrefly with standard codons)
YDG556	Saccharomyces cerevisiae	YDG554		WT	diploid		This study	transformed with PDG271
YDG557	Saccharomyces cerevisiae	YDG555		WT	diploid	cured	This study	transformed with PDG271
BY4741: MATa, his3-1, leu2-0, met15-0, ura3-0
BY4742: MATα, his3-1, leu2-0, lys2-0, ura3-0

### Sheet: SuppTable4B - plasmids
Supplementary Table 4B. Plasmids used in this study
Plasmid number	Resistance marker (bacteria)	Auxotrophic selection marker (yeast)	Origin (yeast)	Gene	Promoter	Purpose	Source
PDJ169	Ampicillin	Ura	CEN	ssa1-K69M	GPD	provides constitutive expression of a dominant negative Hsp70 variant (used for laboratory strains)	Garcia et al. 2016
PDJ1222	Ampicillin	Ura	2 micron	ssa1-K69M	GPD	provides constitutive expression of a dominant negative Hsp70 variant (used for wild strains)	this study
PDG271	Ampicillin	Ura	CEN	GFP-Pus4	GPD	provides constitutive expression of N-terminally GFP-tagged Pus4
PDJ512	Ampicillin	Ura	CEN	Firefly and Renilla luciferase	GPD	luciferase assays, Firefly with rare codons	Chu et al. 2014
PDJ513	Ampicillin	Ura	CEN	Firefly and Renilla luciferase	GPD	luciferase assays, Firefly with standard codons	Chu et al. 2014

### Sheet: SuppTable4C - oligos
Supplementary Table 4C. Primers used in this study
Sequence (5'-->3')	Name	Purpose
ATTGTGTAAGTTAGGGCATCACATAAAAAGAAAACTCAATCAAGGGGAACATGGACTACA	EC051	3XFLAG-Pus4 construction
GCGTAGTCTTCACAAGACCAAAAAAAAAAATGGTTCGAACTTCCTCTTTTTTACACCTGT	EC052	3XFLAG-Pus4 construction
TGGTGATGGTGATGACCAGAACCCTTGTCATCGTCATCCTTGTAGTCCATGTTCCCCTTG	EC053	3XFLAG-Pus4 construction
TCTGGTCATCACCATCACCATCACGGTATGAATGGAATATTTGCTATTGAGAAGCCTAGC	EC054	3XFLAG-Pus4 construction
CTACAAGGATCATGACGGTGACTACAAGGATCATGACATTGACTACAAGGATGACGATGA	EC057	3XFLAG-Pus4 construction
TAGTCAATGTCATGATCCTTGTAGTCACCGTCATGATCCTTGTAGTCCATGTTCCCCTTG	EC058	3XFLAG-Pus4 construction
AGGAAGCCGCTGAATTAGGT	YPR080W-5'	Measuring pseudouridylation of U239 on TEF1/TEF2 mRNA
GAATTCACCGACACCACCAG	YPR080W-3'	Measuring pseudouridylation of U239 on TEF1/TEF2 mRNA
GGGCGTGTGGCGTAG	tRNA_AGC-5'	Measuring pseudouridylation of U55 of tA(AGC)L
TGGACGAGTCCGGAATC	tRNA_AGC-3'	Measuring pseudouridylation of U55 of tA(AGC)L
