## Supplemental Table 3 for "A prion accelerates proliferation at the expense of lifespan"

### Sheet: All
Supplementary Table 3: Proteins whose expression (measured via GFP tag) was significantly different in [BIG+] vs. naïve cells
SGD ID	Systematic name	Standard name	Name description	Protein expression in [BIG+] compared to naïve cells
S000000018	YAL020C	ATS1	Alpha Tubulin Suppressor	increased
S000000172	YBL076C	ILS1	IsoLeucine-tRNA Synthetase	increased
S000000258	YBR054W	YRO2		increased
S000000297	YBR093C	PHO5	PHOsphate metabolism	increased
S000000450	YBR246W	RRT2	Regulator of rDNA Transcription	increased
S000000621	YCR026C	NPP1	ecto-Nucleotide Pyrophosphatase/Phosphodiesterase	increased
S000000633	YCR037C	PHO87	PHOsphate metabolism	increased
S000000650	YCR054C	CTR86	Copper TRansport protein	increased
S000000787	YEL061C	CIN8	Chromosome INstability	increased
S000000978	YER176W	ECM32	ExtraCellular Mutant	increased
S000001031	YHL039W	EFM1	Elongation Factor Methyltransferase	increased
S000001082	YHR040W	BCD1	Box C/D snoRNA accumulation	increased
S000001083	YHR041C	SRB2	Suppressor of RNA polymerase B	increased
S000001161	YHR119W	SET1	SET domain-containing	increased
S000001186	YHR143W	DSE2	Daughter Specific Expression	increased
S000001194	YHR151C	MTC6	Maintenance of Telomere Capping	increased
S000001270	YIL008W	URM1	Ubiquitin Related Modifier	increased
S000001307	YIL045W	PIG2	Protein Interacting with Gsy2p	increased
S000001363	YIL101C	XBP1	XhoI site-Binding Protein	increased
S000001620	YKL137W	CMC1	Cx9C Mitochondrial protein necessary for full assembly of Cytochrome c oxidase	increased
S000001759	YKR051W	HFL1	Has Fused Lysosomes	increased
S000001782	YKR074W	AIM29	Altered Inheritance rate of Mitochondria	increased
S000001794	YKR086W	PRP16	Pre-mRNA Processing	increased
S000002231	YDL073W	AHK1	Associated with HKr1	increased
S000002325	YDL166C	FAP7	Factor Activating Pos9	increased
S000002512	YDR105C	TMS1		increased
S000002529	YDR122W	KIN1	KINase	increased
S000002537	YDR130C	FIN1	Filaments In between Nuclei	increased
S000002553	YDR146C	SWI5	SWItching deficient	increased
S000002562	YDR155C	CPR1	Cyclosporin A-sensitive Proline Rotamase	increased
S000002589	YDR181C	SAS4	Something About Silencing	increased
S000002663	YDR255C	RMD5	Required for Meiotic nuclear Division	increased
S000002669	YDR261C	EXG2	EXo-1,3-beta-Glucanase	increased
S000002713	YDR305C	HNT2	Histidine triad NucleoTide-binding	increased
S000002745	YDR337W	MRPS28	Mitochondrial Ribosomal Protein, Small subunit	increased
S000002844	YDR436W	PPZ2	Protein Phosphatase Z	increased
S000002885	YDR477W	SNF1	Sucrose NonFermenting	increased
S000002888	YDR480W	DIG2	Down-regulator of Invasive Growth	increased
S000002910	YDR502C	SAM2	S-AdenosylMethionine requiring	increased
S000002984	YGL016W	KAP122	KAryoPherin	increased
S000002991	YGL023C	PIB2	PhosphatidylInositol(3)-phosphate Binding	increased
S000002995	YGL027C	CWH41	Calcofluor White Hypersensitive	increased
S000003234	YGR002C	SWC4	SWr Complex	increased
S000003239	YGR007W	ECT1	Ethanolamine-phosphate CytidylylTransferase	increased
S000003380	YGR148C	RPL24B	Ribosomal Protein of the Large subunit	increased
S000003486	YGR254W	ENO1	ENOlase	increased
S000003584	YJL048C	UBX6	UBiquitin regulatory X	increased
S000003585	YJL049W	CHM7	CHarged Multivesicular body protein	increased
S000003645	YJL109C	UTP10	U Three Protein	increased
S000003723	YJL187C	SWE1	Saccharomyces WEe1	increased
S000003958	YLL035W	GRC3		increased
S000004053	YLR063W	BMT6	Base Methyltransferase of Twenty five S rRNA 6	increased
S000004072	YLR082C	SRL2	Suppressor of Rad53 null Lethality	increased
S000004177	YLR187W	SKG3	Suppressor of lethality of Kex2 Gas1 double null mutant	increased
S000004224	YLR234W	TOP3	TOPoisomerase	increased
S000004466	YML007W	YAP1	Yeast AP-1	increased
S000004605	YMR003W	AIM34	Altered Inheritance rate of Mitochondria	increased
S000004706	YMR100W	MUB1	MUlti Budding	increased
S000004711	YMR105C	PGM2	PhosphoGlucoMutase	increased
S000004809	YMR196W			increased
S000005047	YNL103W	MET4	METhionine requiring	increased
S000005204	YNL260C	LTO1	required for biogenesis of the Large ribosomal subunit and initiation of Translation in Oxygen	increased
S000005275	YNL331C	AAD14	Aryl-Alcohol Dehydrogenase	increased
S000005332	YNR049C	MSO1	Multicopy suppressor of Sec One	increased
S000005412	YOL052C	SPE2	SPErmidine auxotroph	increased
S000005428	YOL067C	RTG1	ReTroGrade regulation	increased
S000005436	YOL076W	MDM20	Mitochondrial Distribution and Morphology	increased
S000005446	YOL086C	ADH1	Alcohol DeHydrogenase	increased
S000005471	YOL111C	MDY2	Mating-Deficient Yeast	increased
S000005515	YOL155C	HPF1	Haze Protective Factor	increased
S000005622	YOR096W	RPS7A	Ribosomal Protein of the Small subunit	increased
S000005770	YOR244W	ESA1		increased
S000005861	YOR334W	MRS2	Mitochondrial RNA Splicing	increased
S000005934	YPL013C	MRPS16	Mitochondrial Ribosomal Protein, Small subunit	increased
S000006060	YPL139C	UME1	Unscheduled Meiotic gene Expression	increased
S000006085	YPL164C	MLH3	MutL Homolog	increased
S000006087	YPL166W	ATG29	AuTophaGy related	increased
S000006308	YPR104C	FHL1	Fork Head-Like	increased
S000028510	YBR111W-A	SUS1	Sl gene Upstream of ySa1	increased
S000028732	YAL037C-A			increased
S000113553	YDR374W-A	WIP1	W-lIke Protein	increased
S000000361	YBR157C	ICS2	Increased Copper Sensitivity	decreased
S000000643	YCR047C	BUD23	BUD site selection	decreased
S000000696	YCR099C			decreased
S000000763	YEL037C	RAD23	RADiation sensitive	decreased
S000000818	YER016W	BIM1	BInding to Microtubules	decreased
S000000988	YER186C			decreased
S000001026	YHL034C	SBP1		decreased
S000001136	YHR094C	HXT1	HeXose Transporter	decreased
S000001163	YHR121W	LSM12	Like SM	decreased
S000001236	YHR193C	EGD2	Enhancer of Gal4 DNA binding	decreased
S000001281	YIL019W	FAF1	Forty (40) S Assembly Factor	decreased
S000001329	YIL067C			decreased
S000001753	YKR045C			decreased
S000002301	YDL142C	CRD1	CaRDiolipin synthase	decreased
S000002332	YDL173W	PAR32	Phosphorylated After Rapamycin	decreased
S000002356	YDL197C	ASF2	Anti-Silencing Function	decreased
S000003183	YGL215W	CLG1	Cyclin-Like Gene	decreased
S000003388	YGR156W	PTI1	PTa1p Interacting protein	decreased
S000003412	YGR180C	RNR4	RiboNucleotide Reductase	decreased
S000003461	YGR229C	SMI1	Suppressor of MAR Inhibitor	decreased
S000003570	YJL033W	HCA4	Helicase CA	decreased
S000003578	YJL042W	MHP1	MAP-Homologous Protein	decreased
S000003661	YJL125C	GCD14	General Control Nonderepressible	decreased
S000003852	YJR092W	BUD4	BUD site selection	decreased
S000004117	YLR127C	APC2	Anaphase Promoting Complex	decreased
S000004581	YML113W	DAT1	DATin	decreased
S000004586	YML116W-A			decreased
S000004728	YMR121C	RPL15B	Ribosomal Protein of the Large subunit	decreased
S000004893	YMR280C	CAT8	CATabolite repression	decreased
S000004913	YMR298W	LIP1	Lag1p/Lac1p Interacting Protein	decreased
S000004963	YNL018C			decreased
S000005022	YNL078W	NIS1	Neck protein Interacting with Septins	decreased
S000005077	YNL133C	FYV6	Function required for Yeast Viability	decreased
S000005150	YNL206C	RTT106	Regulator of Ty1 Transposition	decreased
S000005156	YNL212W	VID27	Vacuolar Import and Degradation	decreased
S000005233	YNL289W	PCL1	Pho85 CycLin	decreased
S000005376	YOL016C	CMK2	CalModulin dependent protein Kinase	decreased
S000005405	YOL045W	PSK2	Pas domain-containing Serine/threonine protein Kinase	decreased
S000005431	YOL070C	NBA1	Nap1p and Bud neck Associated	decreased
S000005645	YOR119C	RIO1	RIght Open reading frame	decreased
S000005764	YOR238W			decreased
S000005798	YOR272W	YTM1		decreased
S000005967	YPL046C	ELC1	ELongin C	decreased
S000006128	YPL207W	TYW1	Trna-YW synthesizing protein	decreased
S000028576	YMR230W-A			decreased
S000028736	YBR056W-A	MNC1	MaNganese Chelating protein 1	decreased

### Sheet: TOR1 interactors
Genes whose expression was significantly different in [BIG+] vs. naïve cells and are genetic or physical interactors of TOR1
YBR111W-A
YDR477W
YEL061C
YGL023C
YHR041C
YOL052C
YOL111C
YPL166W
YDL173W
YER016W
YHL034C
YHR094C
YHR193C
YJL125C

### Sheet: Rapamycin
Genes whose expression was significantly different in [BIG+] vs. naïve cells and, when deleted, lead to differential sensitivity to rapamycin
YAL020C
YDR155C
YDR181C
YDR255C
YDR477W
YEL061C
YGL023C
YGL027C
YHR041C
YHR119W
YIL008W
YKR074W
YML007W
YMR196W
YNR049C
YOL076W
YOL086C
YPL139C
YCR047C
YDL173W
YEL037C
YGR180C
YGR229C
YHR121W
YIL067C
YJL033W
YMR280C
YNL206C
YPL207W

### Sheet: Replicative lifespan
Genes whose expression was significantly different in [BIG+] vs. naïve cells and, when deleted, alter replicative lifespan
YBR054W
YCR037C
YGR254W
YMR100W
YMR105C
